# Selective mRNA translation determines adaptative mutability of melanoma cells to anti-BRAF/MEK combination therapy

**DOI:** 10.1101/2025.09.02.673634

**Authors:** Lucilla Fabbri, Lucie Lagadec, Eva Guérin, Hélène Lecourt, Dorothée Baille, Laetitia Besse, Cédric Messaoudi, Laurent Désaubry, Hussein Abou-Hamdan, Sévérine Roy, Bérangère Lombard, Damarys Loew, Jean-Yves Scoazec, Caroline Robert, Stéphan Vagner

**Affiliations:** Institut Curie, PSL Research University, CNRS UMR3348, INSERM U1278, Orsay, France; Université Paris-Saclay, CNRS UMR3348, INSERM U1278, Orsay, France; Equipe labellisée Ligue Nationale contre le Cancer, Orsay, France; INSERM U981, Gustave Roussy Cancer Campus, Villejuif, France; Université Paris-Sud, Université Paris-Saclay, Kremlin-Bicêtre, France; Dermato-Oncology, Gustave Roussy Cancer Campus, Villejuif, France; Institut Curie, PSL University, CNRS UAR2016, Inserm US43, Université Paris-Saclay, Multimodal Imaging Center, Orsay, France; Center of Research in Biomedicine of Strasbourg, Regenerative Nanomedicine (UMR 1260), INSERM, University of Strasbourg, Strasbourg, France; Institut Curie, PSL University, CurieCoreTech Mass Spectrometry Proteomics, Paris, France; Institut Gustave Roussy, INSERM U1015, Bâtiment de Médecine Moléculaire 114 rue Edouard Vaillant, 94800 Villejuif, France

## Abstract

During their inevitable evolution towards acquired resistance to anti-cancer targeted therapies, cancer cells adopt distinct gene expression profiles that allow them to transiently adapt to and tolerate the treatment. Similar to bacterial cells that transiently tolerate antibiotics, cancer cells surviving therapy can increase their mutation rate, enhancing the likelihood of acquiring resistance-conferring mutations and evolving into resistant cells. This adaptive mutability has been linked to transcriptional reprogramming of DNA damage repair mechanisms and effective therapeutic strategies to target such mechanisms are currently lacking. Here we show that translational control mediates the adaptive mutability of melanoma drug-tolerant cells by regulating the translation of the error-prone non-homologous end joining (NHEJ) component *53BP1*. The specific inhibition of 5’UTR-driven *53BP1* mRNA translation was sufficient to impair NHEJ and mutability. We found that the eIF4A RNA helicase, a key component of the eIF4F translation complex, regulates *53BP1* mRNA translation. Consequently, targeting the eIF4A with two small molecule inhibitors significantly delays the acquisition of resistance to combination of BRAF and MEK inhibitors (BRAFi/MEKi) in BRAF^V600^-mutant melanoma xenograft models and cell lines by reducing the mutability of drug-tolerant cells. Our results demonstrate that a standard-of-care therapy for melanoma, by engaging non-genetic adaptation driven at the translational level, contributes to the evolution of drug-tolerant melanoma cells toward acquired resistance.
