## Supplementary material for "Selective mRNA translation determines adaptative mutability of melanoma cells to anti-BRAF/MEK combination therapy": Table S1

### Sheet: Sheet1
Table S1: clinical characteristics of the patient studied (IRB No. 2023-249)
	Patient#	Treatment	Clinical response	Start Date	End Date	Date of progressive disease	Date of death
	1265	Dabrafenib+Trametinib	Partial response	2016-05-04	2017-01-05	2016-10-20	2017-03-01
	1587	Dabrafenib+Trametinib	Progressive disease	2018-05-10	2018-11-15	2018-07-23	2018-12-07
	1773	Dabrafenib+Trametinib	Progressive disease	2019-04-01	2019-06-24	2019-06-24	2019-12-12
