## Supplementary material for "Selective mRNA translation determines adaptative mutability of melanoma cells to anti-BRAF/MEK combination therapy": Table S2

### Sheet: Foglio1
Table S2: Reagents used in this study
ANTIBODIES
Name	Antibody	Company	Catalogue number	Application	Dilution
53BP1	Affinity purified 53BP1 Polyclonal Antibody	Bethyl laboratories	A300-272A	WB, IF	1/30000
53BP1	53BP1 (E7N5D) XP® Rabbit mAb #88439	Cell Signaling	88439	IHC	1/400
53BP1	53BP1 Antibody - BSA Free	Novusbiologicals	NB100-304	CODEX	1/100
gH2AX	Anti-gamma H2A.X (phospho S139) antibody [9F3]	abcam	ab26350	WB	1/1000
RAD51	Anti-Rad51 antibody	abcam	ab176458	WB, IF	1/1000
LIG3	anti-LIG3 antibody	abcam	ab96576	WB	1/1000
XRCC4	Anti-XRCC4 antibody	abcam	ab97351	WB	1/1000
KU70	Anti-Ku70 antibody [N3H10]	abcam	ab3114	WB	1/1000
GAPDH	Anti-GAPDH Antibody	Sigma Aldrich	G9545	WB	1/3000
Cyclin D1	Monoclonal Anti-Cyclin D1 antibody (DCS-6)	Sigma Aldrich	C7464	WB	1/1000
Tubulin	alpha Tubulin antibody [GT114]	GeneTex	GTX628802	WB	1/5000
CCSER2	Anti-FAM190B Antibody - BSA Free	Novusbiologicals	NBP2-84905	CODEX	1/100
HIPK2	Anti-HIPK2 antibody produced in rabbit	Sigma Aldrich	AV32586	CODEX	1/100
IQGAP1	Anti-IQGAP1 monoclonal antibody (AF1)	Invitrogen™	33-8900	CODEX	1/100
ANK2	Anti-ANK2 monoclonal antibody (T216-24)	CreativeDiagnostics	DCABH-2533	CODEX	1/100
APC	Anti-APC antibody [EP701Y] - BSA and Azide free	abcam	ab239828	CODEX	1/100
MITF	Anti-MiTF antibody [D5] - BSA and Azide free	abcam	ab182842	CODEX	1/100
NGFR	Purified anti-human CD271 (NGFR) (ME20.4)	BioLegend	BLE345102	CODEX	1/100
SLIT2	Anti-Slit2 antibody [SP122] - BSA and Azide free	abcam	ab242404	CODEX	1/100
CD36	Purified anti-human CD36 (5-271)	BioLegend	BLE336202	CODEX	1/100
Alexa Fluor-488	anti-Rabbit IgG Antibody, Alexa Fluor™ 488	Invitrogen™	A21206	IF	1/1000
anti-mouse secondary Ab	Goat anti-Mouse IgG (H+L) Secondary Antibody, HRP	Invitrogen™	31430	WB	1/3000
anti-rabbit secondary Ab	Goat anti-Rabbit IgG (H+L) Secondary Antibody, HRP	Invitrogen™	31460	WB	1/3000
COMPOUNDS
Name	Size	Company	Catalogue number
Vemurafenib	50mg	Selleckchem	S1267
Cobimetinib	10 mM * 1 mL in DMSO	MedChemExpress	HY-13064
eFT226	100mg	MedChemExpress	HY-112163
6-Thioguanine	250mg	Sigma Aldrich	A4882
G418	50mL	Sigma Aldrich	G8168
Bleomycin	10mg	Selleckchem	S1214
siRNA
siRNA	Name	Sequence	Company	Species	Quantity
siCtl (pool)	siCtl-1	UGGUUUACAUGUCGACUAA	Eurogentec	human	100 µM
	siCtl-2	UGGUUUACAUGUUGUGUGA		human	100 µM
	siCtl-3	UGGUUUACAUGUUUUCUGA		human	100 µM
	siCtl-4	UGGUUUACAUGUUUUCCUA		human	100 µM
si53BP1	SMARTpool ON-TARGETplus Human TP53BP1 siRNA	/	Dharmacon	human	10 nmol
gRNA sequences
gRNA1	GTGGCGACAGCGGCGACCTA
gRNA2	GACCTCTAGCTCGAGCGCGA
Lentivirus sequences
Name	Product name	Company	Reference	TRC Number	Sequence target
shCtl	MISSION® pLKO.1-puro Non-Target shRNA Control Plasmid DNA	Sigma Aldrich	SHC016-1EA	1	/
sh53BP1	MISSION® pLKO.1-puro 53BP1 shRNA Plasmid DNA	Sigma Aldrich	TRCN0000018866	1	CCAGTGTGATTAGTATTGATT
RiboMap probes
Name	Sequence
53BP1_padlock_01	/5Phos/AAGATAAAAATGGCATCCTACTCTGACCTTGCAGGTGGTGGATTACAATGGCATACACTA
53BP1_padlock_02	/5Phos/AAGATAAAAATGGCATCCTAGTGGTCCGAGAAGGTGGGCGATTACAATGGCATACACTA
53BP1_padlock_03	/5Phos/AAGATAAAAATGGCATCCTATGCGCCGTTTCCGCTTCCCTATTACAATGGCATACACTA
53BP1_padlock_04	/5Phos/AAGATAAAAATGGCATCCTAGGGGATCCTCACTTCGAGCCTATTACAATGGCATACACTA
53BP1_padlock_05	/5Phos/AAGATAAAAATGGCATCCTAGGGCACGACACGGCTGAAGGATTACAATGGCATACACTA
53BP1_padlock_06	/5Phos/AAGATAAAAATGGCATCCTAAGACCCTGAAGACCCCTCCTATTACAATGGCATACACTA
53BP1_primer_01	TGCTTTGGGGCTAAAAGGCATGGTGGATGCCATT
53BP1_primer_02	GGCACAGCTGTTTCTCTGGTTCCGTGGATGCCATT
53BP1_primer_03	GGTGGCTGGGGAGCTGACGTTGTGGATGCCATT
53BP1_primer_04	TTCCCCCTGATGGGTGTGGTGTGGATGCCATT
53BP1_primer_05	TCGTCTGGTGGAGTCTGGCACTGTGGATGCCATT
53BP1_primer_06	GTGTCTCAGGGATTTCTTCCACCTGTGGATGCCATT
IQGAP1_padlock_01	/5Phos/AAGATAAACGAACCATCCTAAATATCCCTGGCAATGTCGTTGATATTACCGAACCATACACTA
IQGAP1_padlock_02	/5Phos/AAGATAAACGAACCATCCTAGCATTAATCAGTGCTACTGCTGCATTACCGAACCATACACTA
IQGAP1_padlock_03	/5Phos/AAGATAAACGAACCATCCTATTTCACTAGTTCGGCCTTTCTATTACCGAACCATACACTA
IQGAP1_padlock_04	/5Phos/AAGATAAACGAACCATCCTAGCAAATGGATACACCTGGGGATTACCGAACCATACACTA
IQGAP1_padlock_05	/5Phos/AAGATAAACGAACCATCCTACACGTCTCTGCATGGCTCTATTACCGAACCATACACTA
IQGAP1_padlock_06	/5Phos/AAGATAAACGAACCATCCTAGATCTCGATAGCGCTTTCGAGCTATTACCGAACCATACACTA
IQGAP1_primer_01	GTCGGTACCTCCGCTGATTCGTGGATGGTTCG
IQGAP1_primer_02	AGCAACACCCTTCTGGATTGGTGGATGGTTCG
IQGAP1_primer_03	AGCAGCGTATGTCTGTTGCGTGGATGGTTCG
IQGAP1_primer_04	CCAGCTCCTTCTGATAGAGATCGGGTGGATGGTTCG
IQGAP1_primer_05	AGGTGTTTTGGCATCACGGATGTGGATGGTTCG
IQGAP1_primer_06	TGGTCCCGGAAGTACTGCAGGTGGATGGTTCG
53BP1 detection probe	5Alexa647N/ ATTACAATGGCATACACTA
IQGAP1 detection probe	/5Alex488N/ ATTACCGAACCATACACTA
qPCR primers
Name	FOR Sequence	REV Sequence
53BP1	5'-TTGAGCAGTTACCTCAGCCAAA-3'	5'-AAGGGAATCTGTAGTATTGCCTG-3'
TBP	5'-GGAAGGGGCATTATTTGTG-3'	5'-GCCCAGATAGCAGCACGGTA-3'
LucR	5'-CCTGATCAAGAGCGAAGAGG-3'	5'-GTAGGCAGCGAACTCCTCAG-3'
LucF	5'-CTACCTGATTTGCGGCTTTC-3'	5'-AAGAAGCTGAACAGGGTTGG-3'
CRISPR deletion screening primers
Name	FOR Sequence	REV Sequence
CRISPR/Cas9 screening	5'-TTTTCTTACGTGGGGCAGGG-3'	5'-GTCAGCCATCCCTTCAGACC-3'
Cloniing oligos
c-Myc 5'UTR primers	5'=CCCGCTAGCAACTCGCTGTAGTAATTCCAGCGAG 3	5'-CCCGCTAGCCGTCGCGGGAGGCTG-3'	for endogenous 5'UTR amplification
Cyclin D1 5'UTR primers	5'-TGCAAAGTCCTGGAGCCTCC-3'	5'-CACAGGAGCTGGTGTTCCAT-3'
Tubulin 5'UTR	5'-CTAGCAGTTCTCACTGAGACCTGTCACCCCGACTCAACGTGAGACGCACCGCCCGGACTCACCG-3'	5'-CTAGCGGTGAGTCCGGGCGGTGCGTCTCACGTTGAGTCGGGGTGACAGGTCTCAGTGAGAACTG-3'
53BP1 5'UTR	5'-CTAGCGAGTTCGCGGCCGGTGGCGGCGGTGGCGACAGCGGCGACCTAGGGATCGATCTGGAGGGACTTGGGGAGCGTGCAGAGACCTCTAGCTCGAGCGCGAGGGACCTCCCGCCGGG-3'	5'-CTAGCCCGGCGGGAGGTCCCTCGCGCTCGAGCTAGAGGTCTCTGCACGCTCCCCAAGTCCCTCCAGATCGATCCCTAGGTCGCCGCTGTCGCCACCGCCGCCACCGGCCGCGAACTCG-3'
Primers for repeats reporters
LucF FOR
1- (AG)10	GAAATTAATACGACTCACTATAGGGAGAGAGAGAGAGAGAGAGAGGTGTGTTCACTAGCAACCTCATATGGCCGAAGACGCCAAAAACATAAAGAAAGGC
2- (UG)10	GAAATTAATACGACTCACTATAGGGTGTGTGTGTGTGTGTGTGTGGTGTGTTCACTAGCAACCTCATATGACTTCGAAAGTTTATGATCCAGAACAAAGG
3- (AC)10	GAAATTAATACGACTCACTATAGGGACACACACACACACACACACGTGTGTTCACTAGCAACCTCATATGACTTCGAAAGTTTATGATCCAGAACAAAGG
4- (UC)10	GAAATTAATACGACTCACTATAGGGTCTCTCTCTCTCTCTCTCTCGTGTGTTCACTAGCAACCTCATATGACTTCGAAAGTTTATGATCCAGAACAAAGG
LucF REV
TTTTTTTTTTTTTTTTTTTTTTACAATTTGGACTTTCCGCCC
